# Evidence of sheeppox in 17^th^-19^th^ century France: a multi-disciplinary investigation of a sheep mass mortality assemblage

**DOI:** 10.1101/2025.11.24.690131

**Authors:** Annelise Binois-Roman, Louis L’Hôte, Roisin Ferguson, Kevin G. Daly

## Abstract

Epizootic outbreaks posed major threats to food security, economic stability, and animal welfare in past communities. While these events and their impacts are well documented in historical records, very few archaeological examples are known, and none for which the causal agent has been reliably identified. We therefore investigated a 17 ^th^–19^th^ century ovine mass-mortality assemblage from Louvres, France, using an interdisciplinary approach integrating paleogenetics, zooarchaeology, history, and veterinary science.

The deposit contained nine complete, articulated sheep skeletons, mostly older individuals of both sexes, which were unbutchered but displayed flaying marks. Aside from minor age-related lesions and one ectopic bone nodule, the animals exhibited good skeletal health, with no obvious cause of death. Ancient DNA analysis was therefore conducted and proved highly successful, conclusively identifying two ovine pathogens: sheeppox virus (SPPV) and the parasite *Taenia hydatigena*. When considered alongside archaeological, veterinary and historical evidence, these findings indicate that the animals died during a sheeppox outbreak.

This study provides the first detection of SPPV in archaeological bone and the first paleogenome of this virus. It also offers new insights into livestock health, mortality, and disease management in early modern France, demonstrating the value of integrated approaches for reconstructing past epizootics.
