## Supplementary Tables for "Evidence of sheeppox in 17^th^-19^th^ century France: a multi-disciplinary investigation of a sheep mass mortality assemblage"

### Sheet: S1 Radiocarbon Information
Sample name	Lab. no.	Age 14C	Remark
Louvres2012-IND2	Poz-85860	175 ± 30 BP	2.3%N 77%C, 4.6%coll
RADIOCARBON CALIBRATION PROGRAM CALIB REV8.2 (Copyright 1986-2020 M Stuiver and PJ Reimer)
Lab Code: Louvres2012_Ind2
Radiocarbon Age BP 175 +/- 30
Calibration data set: intcal20.14c # Reimer et al. 2020
% area enclosed cal AD age range relative area under probability distribution
68.3 (1 sigma) cal AD 1667-1687 0.188
1730	1782	0.489
1796	1807	0.097
1925	1950*	0.226
95.4 (2 sigma) cal AD 1658- 1698 0.190
1722	1814	0.505
1835	1888	0.102
1909	1950*	0.203
Median Probability: 1772
References for calibration datasets:
Reimer P, Austin WEN, Bard E, Bayliss A, Blackwell PG, Bronk Ramsey C, Butzin M
Edwards RL, Friedrich M, Grootes PM, Guilderson TP, Hajdas I, Heaton TJ, Hogg A
Kromer B, Manning SW, Muscheler R, Palmer JG, Pearson C, van der Plicht J, Reim
Richards DA, Scott EM, Southon JR, Turney CSM, Wacker L, Adolphi F, Büntgen U,
Fahrni S, Fogtmann-Schulz A, Friedrich R, Köhler P, Kudsk S, Miyake F, Olsen J
Sakamoto M, Sookdeo A, Talamo S. 2020.
The IntCal20 Northern Hemisphere radiocarbon age calibration curve (0–55 cal kBP)
Radiocarbon 62. doi: 10.1017/RDC.2020.41

### Sheet: S2 Epidemiological profile of t
Site and deposit	Louvres "rue du Bouteiller" - Structure 3
Date	cal AD 1658-1698 (19.0%); 1722-1814 (50.5%); 1835-1888 (10.2%); 1909-1950 (20.1%) [last interval unlikely on the basis of land use data for the 20th century (see Gentili F. 2012)]
Lieu	Val d'Oise, 24 km North of Paris, outskirts of a small agricultural town.
Terrain	Fertile plain dedicated to wheat cultivation, silty soil.
Saison	Anytime between February and November.
Location of deposit	In the farm's vegetable garden, under 60 m from the main farmhouse.
Carcass positions	On their sides, relaxed postures, mostly unconstrained
Number	9 individuals
Species	Sheep exclusively
Race	Medium-sized, gracile, hornless
Age profile	1 young, 4 mature adults, 4 older adults
Sex-ratio	4 males (probably castrated), 5 females
Physiological status	No pregnancy of ewes
Sanitary status	Good skeletal health of most individuals, minor healed lesions only; good dental health; 1 individual presenting a calcified nodule indicating Taenia parasitism.
Perimortem lesions	1 individual probably slaughtered by slitting of the throat.
Dermatology	1 individual presenting flaying marks.

### Sheet: S3 Sequencing Statistics
Labratory code	DNA ID	ENA sample acession	Individual ID	Material	Extraction	USER	Raw read #	Trimmed Collapsed read #	PCR name	QC reads sheep aligned #	QC reads sheepox virus aligned #	QC reads taenia aligned #	Krakenuniq Taenia reads	Krakenuniq Taenia k-mers	Krakenuniq Sheeppox reads	Krakenuniq Sheeppox k-mers	ESCORE Sheeppox
RF001	RF001	ERS27347115	2	Nodule	MEDTA	none	7386567	6360943	RF001-N-A-MEDTA1-UGD1_16-102_PCR1	3131895	N/A	26356	1227	7753	0	0	0
RF001	RF001	ERS27347115	2	Nodule	MEX1	none	34381540	32838518	RF001-N-A-MEX1-NUGD1_15-101_PCR1	19855496	N/A	165695	N/A	N/A	0	0	0
RF001	RF001	ERS27347115	2	Nodule	MEX1	partial-user	211537811	N/A	RF001-N-A-MEX1-UGD1_14-1_PCR1	N/A	N/A	349538	N/A	N/A	0	0	0
RF002	RF002	ERS27347114	1	Petrous	MEX1	partial-user	29042190	N/A	RF002-A-MEX1-UGD1_25-105_PCR1	12436020	4	N/A	N/A	N/A	0	0	0
RF002	RF002-M	ERS27347114	1	Lower M1, left	MEDTA	none	45256114	N/A	RF002-M-A-MEDTA1-NUGD1_25-107_PCR1	17413	3	N/A	N/A	N/A	0	0	0
RF002	RF002-M	ERS27347114	1	Lower M1, left	MEX1	none	10318891	N/A	RF002-M-A-MEX1-NUGD1_25-106_PCR1	4966	0	N/A	N/A	N/A	0	0	0
RF003	RF003	ERS27347115	2	Petrous	MEX1	partial-user	28679170	N/A	RF003-A-MEX1-UGD1_19-108_PCR1	15921938	0	N/A	N/A	N/A	180	4794	1.97992
RF003	RF003-M	ERS27347115	2	Lower M2, left	MEDTA	none	42022711	N/A	RF003-M-A-MEDTA1-NUGD1_19-112_PCR1	34175	197	N/A	N/A	N/A	102	1673	0.425467
RF003	RF003-M	ERS27347115	2	Lower M2, left	MEX1	none	22894573	N/A	RF003-M-A-MEX1-NUGD1_19-110_PCR1	28995	243	N/A	N/A	N/A	7	346	0.265184
RF004	RF004	ERS27347116	4	Petrous	MEX1	partial-user	6668569	N/A	RF004-A-MEX1-UGD1_20-113_PCR1	2422242	0	N/A	N/A	N/A	4	98	0.03724
RF004	RF004-M	ERS27347116	4	Lower M1, right	MEDTA	none	7938298	N/A	RF004-M-A-MEDTA1-NUGD1_20-115_PCR1	27120	5	N/A	N/A	N/A	N/A	N/A	N/A
RF004	RF004-M	ERS27347116	4	Lower M1, right	MEX1	none	20291848	N/A	RF004-M-A-MEX1-NUGD1_20-114_PCR1	195997	7	N/A	N/A	N/A	N/A	N/A	N/A
RF005	RF005	ERS27390656	8	Petrous	MEX1	partial-user	27095829	N/A	RF005-A-MEX1-UGD1_24-116_PCR2	12299618	0	N/A	N/A	N/A	N/A	N/A	N/A
RF005	RF005-M	ERS27390656	8	Lower M2, right	MEDTA	none	166826440	N/A	RF005-M-A-MEDTA1-NUGD1_24-118_PCR1	232571	0	N/A	N/A	N/A	N/A	N/A	N/A
RF005	RF005-M	ERS27390656	8	Lower M2, right	MEX1	none	3175043	N/A	RF005-M-A-MEX1-NUGD1_24-117_PCR1	10014	0	N/A	N/A	N/A	N/A	N/A	N/A
RF002	RF002-M2L	ERS27347114	1	Lower M2, left	MEX1	partial-user	52197077	46701633	RF002-M2L-P-MEX1-UDG1-61-100	N/A	4265	N/A	N/A	N/A	N/A	N/A	N/A
RF002	RF002-M2L	ERS27347114	1	Lower M2, left	MEX1	partial-user	52184521	46659387	RF002-M2L-P-MEX1-UDG1-61-101-PCR1	N/A	4210	N/A	N/A	N/A	N/A	N/A	N/A
RF002	RF002-M2L	ERS27347114	1	Lower M2, left	MEX1	partial-user	53654699	47994813	RF002-M2L-P-MEX1-UDG1-61-102-PCR1	N/A	4329	N/A	N/A	N/A	N/A	N/A	N/A
RF002	RF002-M2L	ERS27347114	1	Lower M2, left	MEX1	partial-user	51421717	46027310	RF002-M2L-P-MEX1-UDG1-61-103-PCR1	N/A	4296	N/A	N/A	N/A	N/A	N/A	N/A
RF009	RF009-MAX	ERS27347119	9	Upper M1, right	MEX1	partial-user	65865018	58036989	RF009-MAX-P-MEX1-UDG1-62-104-PCR1	N/A	711	N/A	N/A	N/A	N/A	N/A	N/A
RF009	RF009-MAX	ERS27347119	9	Upper M1, right	MEX1	partial-user	64258148	56293825	RF009-MAX-P-MEX1-UDG1-62-105-PCR1	N/A	709	N/A	N/A	N/A	N/A	N/A	N/A
RF009	RF009-MAX	ERS27347119	9	Upper M1, right	MEX1	partial-user	53253353	46857698	RF009-MAX-P-MEX1-UDG1-62-106-PCR1	N/A	570	N/A	N/A	N/A	N/A	N/A	N/A
RF009	RF009-MAX	ERS27347119	9	Upper M1, right	MEX1	partial-user	56132708	49433986	RF009-MAX-P-MEX1-UDG1-62-107-PCR1	N/A	611	N/A	N/A	N/A	N/A	N/A	N/A
RF002	RF002-M2L	ERS27347114	1	Lower M2, left	MEX1	none	5459745	5072936	RF002-M2L-P-MEX1-NUDG1-2-103-PCR1	51116	302	N/A	N/A	N/A	225	7134	3.50676
RF004	RF004-MAX	ERS27347116	4	Upper M3, left	MEX1	none	7114774	6666972	RF004-MAX-P-MEX1-NUDG1-8-105-PCR2	17537	0	N/A	N/A	N/A	0	0	N/A
RF005	RF005-MAN	ERS27390656	8	Lower M1, right	MEX1	none	6927244	6680598	RF005-MAN-P-MEX1-NUDG1-11-106-PCR2	1482	0	N/A	N/A	N/A	0	0	N/A
RF006	RF006-M3D	ERS27347117	6 or 7	Upper M3, right	MEX1	none	5923839	5604529	RF006-M3D-P-MEX1-NUDG1-11-107-PCR1	1217016	0	N/A	N/A	N/A	0	0	N/A
RF009	RF009-MAX	ERS27347119	9	Upper M1, right	MEX1	none	7678291	7132851	RF009-MAX-P-MEX1-NUDG1-11-108-PCR1	57848	69	N/A	N/A	N/A	42	1352	0.674712
RF009	RF009-P	ERS27347119	9	Petrous	MEX1	none	6172727	5567247	RF009P-P-MEX1-NUDG1-11-110-PCR2	993189	0	N/A	N/A	N/A	0	0	N/A
RF003	RF003-M	ERS27347115	2	Lower M2, left	MEX1	none	44506592	41803653	RF003-MAX-P-MEX1-NUDG1-5_104-PCR1	N/A	N/A	N/A	N/A	N/A	N/A	N/A	N/A
RF003	RF003-M	ERS27347115	2	Lower M2, left	MEX1	partial-user	214452	182299	RF003-MAX-P-MEX1-UDG2-36_57-PCR1	N/A	10132	N/A	N/A	N/A	N/A	N/A	N/A
RF003	RF003-M	ERS27347115	2	Lower M2, left	MEX1	partial-user	334536	286008	RF003-M-A-MEX1-UDG1-36_67-PCR1	N/A	16696	N/A	N/A	N/A	N/A	N/A	N/A
RF003	RF003-M	ERS27347115	2	Lower M2, left	MEX1	partial-user	335103	284093	RF003-M-A-MEX1-UDG1-36_68-PCR1	N/A	14918	N/A	N/A	N/A	N/A	N/A	N/A
RF003	RF003-M	ERS27347115	2	Lower M2, left	MEX1	partial-user	318047	274687	RF003-M-A-MEX1-UDG1-36_69-PCR1	N/A	15302	N/A	N/A	N/A	N/A	N/A	N/A
RF003	RF003-M	ERS27347115	2	Lower M2, left	MEX1	partial-user	391222	331471	RF003-M-A-MEX1-UDG1-36_70-PCR1	N/A	15107	N/A	N/A	N/A	N/A	N/A	N/A
RF003	RF003-M	ERS27347115	2	Lower M2, left	MEX1	partial-user	415496	355589	RF003-M-A-MEX1-UDG1-36_71-PCR1	N/A	15489	N/A	N/A	N/A	N/A	N/A	N/A
RF003	RF003-M	ERS27347115	2	Lower M2, left	MEX1	partial-user	386004	329201	RF003-M-A-MEX1-UDG1-36_73-PCR1	N/A	14521	N/A	N/A	N/A	N/A	N/A	N/A
RF003	RF003-M	ERS27347115	2	Lower M2, left	MEX1	partial-user	299273	254659	RF003-M-A-MEX1-UDG1-36_74-PCR1	N/A	14371	N/A	N/A	N/A	N/A	N/A	N/A
RF003	RF003-M	ERS27347115	2	Lower M2, left	MEX1	partial-user	290300	249602	RF003-M-A-MEX1-UDG2-36_75-PCR1	N/A	11867	N/A	N/A	N/A	N/A	N/A	N/A
RF003	RF003-M	ERS27347115	2	Lower M2, left	MEX1	partial-user	297066	254942	RF003-M-A-MEX1-UDG2-36_76-PCR1	N/A	12528	N/A	N/A	N/A	N/A	N/A	N/A
RF003	RF003-M	ERS27347115	2	Lower M2, left	MEX1	partial-user	299461	252999	RF003-M-A-MEX1-UDG2-36_77-PCR1	N/A	12762	N/A	N/A	N/A	N/A	N/A	N/A
RF003	RF003-M	ERS27347115	2	Lower M2, left	MEX1	partial-user	293639	250922	RF003-M-A-MEX1-UDG2-36_78-PCR1	N/A	11562	N/A	N/A	N/A	N/A	N/A	N/A
RF003	RF003-M	ERS27347115	2	Lower M2, left	MEX1	partial-user	250771	214721	RF003-M-A-MEX1-UDG2-36_79-PCR1	N/A	11397	N/A	N/A	N/A	N/A	N/A	N/A
RF003	RF003-M	ERS27347115	2	Lower M2, left	MEX1	partial-user	167304	141904	RF003-M-A-MEX1-UDG2-36_80-PCR1	N/A	12271	N/A	N/A	N/A	N/A	N/A	N/A
RF003	RF003-M	ERS27347115	2	Lower M2, left	MEX1	partial-user	300087	255805	RF003-M-A-MEX1-UDG2-36_82-PCR1	N/A	12185	N/A	N/A	N/A	N/A	N/A	N/A
RF003	RF003-M	ERS27347115	2	Lower M2, left	MEX1	partial-user	37350	36206	RF003-M-A-MEDTA1-UDG1-36_83-PCR1	N/A	6741	N/A	N/A	N/A	N/A	N/A	N/A
RF003	RF003-M	ERS27347115	2	Lower M2, left	MEX1	partial-user	37192	36136	RF003-M-A-MEDTA1-UDG1-36_84-PCR1	N/A	7461	N/A	N/A	N/A	N/A	N/A	N/A
RF003	RF003-M	ERS27347115	2	Lower M2, left	MEX1	partial-user	41226	40061	RF003-M-A-MEDTA1-UDG1-36_85-PCR1	N/A	7685	N/A	N/A	N/A	N/A	N/A	N/A
RF003	RF003-M	ERS27347115	2	Lower M2, left	MEX1	partial-user	38662	37485	RF003-M-A-MEDTA1-UDG1-36_86-PCR1	N/A	7050	N/A	N/A	N/A	N/A	N/A	N/A
RF003	RF003-M	ERS27347115	2	Lower M2, left	MEX1	partial-user	46862	45107	RF003-M-A-MEDTA1-UDG1-36_87-PCR1	N/A	8035	N/A	N/A	N/A	N/A	N/A	N/A
RF003	RF003-M	ERS27347115	2	Lower M2, left	MEX1	partial-user	43951	42600	RF003-M-A-MEDTA1-UDG1-36_88-PCR1	N/A	7480	N/A	N/A	N/A	N/A	N/A	N/A
RF003	RF003-M	ERS27347115	2	Lower M2, left	MEX1	partial-user	40406	39051	RF003-M-A-MEDTA1-UDG1-36_89-PCR1	N/A	7310	N/A	N/A	N/A	N/A	N/A	N/A
RF003	RF003-M	ERS27347115	2	Lower M2, left	MEX1	partial-user	41602	40170	RF003-M-A-MEDTA1-UDG2-36_90-PCR1	N/A	7751	N/A	N/A	N/A	N/A	N/A	N/A
RF003	RF003-M	ERS27347115	2	Lower M2, left	MEX1	partial-user	45211	43708	RF003-M-A-MEDTA1-UDG2-36_91-PCR1	N/A	8130	N/A	N/A	N/A	N/A	N/A	N/A
RF003	RF003-M	ERS27347115	2	Lower M2, left	MEX1	partial-user	40687	39170	RF003-M-A-MEDTA1-UDG2-36_92-PCR1	N/A	7853	N/A	N/A	N/A	N/A	N/A	N/A
RF003	RF003-M	ERS27347115	2	Lower M2, left	MEX1	partial-user	43144	41681	RF003-M-A-MEDTA1-UDG2-36_93-PCR1	N/A	8034	N/A	N/A	N/A	N/A	N/A	N/A
RF003	RF003-M	ERS27347115	2	Lower M2, left	MEX1	partial-user	31012	29873	RF003-M-A-MEDTA1-UDG2-36_94-PCR1	N/A	6271	N/A	N/A	N/A	N/A	N/A	N/A
RF003	RF003-M	ERS27347115	2	Lower M2, left	MEX1	partial-user	42479	41248	RF003-M-A-MEDTA1-UDG2-36_95-PCR1	N/A	7976	N/A	N/A	N/A	N/A	N/A	N/A
RF003	RF003-M	ERS27347115	2	Lower M2, left	MEX1	partial-user	33150	32032	RF003-M-A-MEDTA1-UDG2-36_96-PCR1	N/A	6891	N/A	N/A	N/A	N/A	N/A	N/A
RF003	RF003-M	ERS27347115	2	Lower M2, left	MEX1	partial-user	235701	198756	RF003-MAX-P-MEX1-UDG1-36_97-PCR1	N/A	6330	N/A	N/A	N/A	N/A	N/A	N/A
RF003	RF003-M	ERS27347115	2	Lower M2, left	MEX1	partial-user	283057	238748	RF003-MAX-P-MEX1-UDG1-36_98-PCR1	N/A	6887	N/A	N/A	N/A	N/A	N/A	N/A
RF003	RF003-M	ERS27347115	2	Lower M2, left	MEX1	partial-user	251807	209791	RF003-MAX-P-MEX1-UDG2-36_99-PCR1	N/A	1018	N/A	N/A	N/A	N/A	N/A	N/A
RF003	RF003-M-Cal	ERS27347115	2	Calculus	MEX1	none	39059933	33844203	RF003-M-Cal-MEX1-NUDG1-24-45-PCR2	N/A	7	N/A	N/A	N/A	N/A	N/A	N/A

### Sheet: S4 D statistics
H1	H2	H3	nABBA	nBABA	Dstat	jackEst	SE	Z
RF005	RF001	RF003	38041	9589	0.597355	0.597355	0.00706356	84.5685
RF002	RF001	RF003	34009	8778	0.589688	0.589688	0.00749901	78.6355
RF004	RF001	RF003	7891	2046	0.588206	0.588206	0.0102418	57.4317
RF005	RF003	RF001	38041	9773	0.591208	0.591208	0.0071314	82.902
RF002	RF003	RF001	34009	8940	0.583692	0.583692	0.00737155	79.1818
RF004	RF003	RF001	7891	2126	0.575522	0.575522	0.0105763	54.4159
RF004	RF005	RF001	3588	3805	-0.0293521	-0.0293521	0.0127106	-2.30927
RF002	RF004	RF003	2776	2929	-0.0268186	-0.0268186	0.0136612	-1.96311
RF001	RF002	RF004	3129	3280	-0.0235606	-0.0235606	0.0132252	-1.7815
RF001	RF004	RF002	3129	3277	-0.0231033	-0.0231033	0.0125609	-1.83931
RF001	RF003	RF004	2046	2126	-0.0191755	-0.0191755	0.0158722	-1.20812
RF002	RF004	RF005	2428	2500	-0.0146104	-0.0146104	0.0157826	-0.925727
RF001	RF005	RF004	3696	3805	-0.0145314	-0.0145314	0.0118432	-1.22698
RF003	RF004	RF002	2851	2929	-0.0134948	-0.0134948	0.0137494	-0.981484
RF002	RF003	RF004	2776	2851	-0.0133286	-0.0133286	0.0135547	-0.983318
RF001	RF003	RF005	9589	9773	-0.00950315	-0.00950315	0.00720909	-1.31822
RF001	RF003	RF002	8778	8940	-0.00914324	-0.00914324	0.00768029	-1.19048
RF002	RF003	RF005	13057	13297	-0.00910678	-0.00910678	0.00728565	-1.24996
RF002	RF005	RF003	13057	13273	-0.00820357	-0.00820357	0.00736416	-1.11399
RF002	RF005	RF001	15241	15375	-0.0043768	-0.0043768	0.00661847	-0.6613
RF004	RF005	RF003	3356	3383	-0.00400653	-0.00400653	0.0126348	-0.317102
RF003	RF005	RF004	3363	3383	-0.00296472	-0.00296472	0.0131433	-0.225569
RF002	RF004	RF001	3280	3277	0.000457526	0.000457526	0.0126433	0.0361873
RF003	RF005	RF002	13297	13273	0.000903274	0.000903274	0.00732255	0.123355
RF003	RF004	RF005	3363	3356	0.00104182	0.00104182	0.0127712	0.0815756
RF001	RF005	RF002	15436	15375	0.00197981	0.00197981	0.00686137	0.288545
RF002	RF005	RF004	2428	2417	0.00227038	0.00227038	0.0156897	0.144705
RF001	RF002	RF005	15436	15241	0.00635655	0.00635655	0.00692957	0.917308
RF001	RF004	RF005	3696	3588	0.014827	0.014827	0.0122402	1.21134
RF004	RF005	RF002	2500	2417	0.0168802	0.0168802	0.0151779	1.11216

### Sheet: S5 KrakenUniq pathogen list
Pathogen name
Variola virus
Monkeypox virus
Cowpox virus
Vaccinia virus
Camelpox virus
ORF virus
Sheeppox virus
Goatpox virus
Lumpy skin disease virus
Swinepox virus
Myxoma virus
Molluscum contagiosum virus
Tanapox virus
Yaba monkey tumor virus
Fowlpox virus
Pigeonpox virus
Canarypox virus
Flamingopox virus
Juncopox virus
Mynampox virus
Penguinpox virus
Psittacinepox virus
Quailpox virus
Sparrowpox virus
Starlingpox virus
Turkeypox virus
Muledeerpox virus
Bovine herpesvirus 1
Bovine papillomavirus 1
Porcine circovirus 2
Canine parvovirus 2
Fowl aviadenovirus A
Marek's disease virus
African swine fever virus
Canine parvovirus
Canine distemper virus
Rabies virus
Feline calicivirus
Feline herpesvirus 1
Feline immunodeficiency virus
Equine herpesvirus 1
Equine herpesvirus 4
Equine infectious anemia virus
Bluetongue virus
Maedi-Visna virus
Caprine arthritis encephalitis virus
Peste des petits ruminants virus
African horse sickness virus
Clostridium septicum
Brucella melitensis
Brucella abortus
Brucella ovis
Brucella suis
Yersinia pestis
Coxiella burnetii
Treponema pallidum
Mycobacterium tuberculosis
Yersinia enterocolitica
Mycoplasma mycoides
Plasmodium vivax
Escherichia coli
Staphylococcus aureus
Streptococcus pneumoniae
Bacillus anthracis
Salmonella enterica
Pseudomonas aeruginosa
Mycobacterium leprae
Mycobacterium bovis
Mycobacterium avium
Staphylococcus pseudintermedius
Listeria monocytogenes
Streptococcus suis
Pasteurella multocida
Chlamydia abortus
Chlamydia pecorum
Chlamydia psittaci
Mycoplasma bovis
Mycoplasma hyopneumoniae
Anaplasma phagocytophilum
Anaplasma marginale
Francisella tularensis
Legionella pneumophila
Haemophilus influenzae
Borrelia burgdorferi
Borrelia recurrentis
Rickettsia rickettsii
Rickettsia conorii
Rickettsia prowazekii
Orientia tsutsugamushi
Plasmodium falciparum
Plasmodium vivax
Plasmodium knowlesi
Babesia microti
Babesia bovis
Theileria parva
Leishmania donovani
Leishmania infantum
Trypanosoma brucei
Trypanosoma cruzi
Toxoplasma gondii
Cryptosporidium parvum
Giardia lamblia
Entamoeba histolytica
Echinococcus granulosus
Taenia hydatigena
Echinococcus multilocularis
Taenia solium
Taenia saginata
Trichinella spiralis
Ascaris suum
Ancylostoma caninum
Strongyloides stercoralis
Schistosoma mansoni
Schistosoma haematobium
Schistosoma japonicum
Haemonchus contortus
Teladorsagia circumcincta
Fasciola hepatica
Histoplasma capsulatum
Coccidioides immitis
Cryptococcus neoformans
Aspergillus fumigatus
Bartonella henselae
Capnocytophaga canimorsus
Streptococcus canis
Mycoplasma haemofelis
Corynebacterium pseudotuberculosis
Mannheimia haemolytica
Pasteurella trehalosi
Mycoplasma agalactiae
Mycoplasma capricolum subsp. capripneumoniae
Chlamydophila abortus
Burkholderia mallei
Burkholderia pseudomallei
Streptococcus equi subsp. equi
Streptococcus equi subsp. zooepidemicus
Rhodococcus equi

### Sheet: S6 Modern Capripoxvirus genomes
Accession	Lineage
AY077833.1	SPPV
KT438550.1	SPPV
KT438551.1	SPPV
MN072628.1	SPPV
MW167070.1	SPPV
MW167071.1	SPPV
ON961655.1	SPPV
ON961657.1	SPPV
OQ434235.1	SPPV
OQ434236.1	SPPV
OQ434237.1	SPPV
OQ434238.1	SPPV
OR239060.1	SPPV
PP886237.1	SPPV
PP886238.1	SPPV
PQ014465.1	SPPV
NC_004003.1	GTPV

### Sheet: S7 Taenia Haplogroup Sequences
Accession	Full name	Haplogroup
MT784892.1	MT784892.1_Taenia_hydatigena_haplogroup_B__1-6_mitochondrion__complete_genome	B
MT784891.1	MT784891.1_Taenia_hydatigena_haplogroup_B__1-9_mitochondrion__complete_genome	B
MT784886.1	MT784886.1_Taenia_hydatigena_haplogroup_B__5-Th_mitochondrion__complete_genome	B
MT784884.1	MT784884.1_Taenia_hydatigena_haplogroup_B__37_mitochondrion__complete_genome	B
MT784882.1	MT784882.1_Taenia_hydatigena_haplogroup_B__2-2_mitochondrion__complete_genome	B
MT784893.1	MT784893.1_Taenia_hydatigena_haplogroup_B__4-1_mitochondrion__complete_genome	B
MT784889.1	MT784889.1_Taenia_hydatigena_haplogroup_B__M-8_mitochondrion__complete_genome	B
MT784890.1	MT784890.1_Taenia_hydatigena_haplogroup_B__2-1_mitochondrion__complete_genome	B
MT784883.1	MT784883.1_Taenia_hydatigena_haplogroup_B__3_mitochondrion__complete_genome	B
MT784887.1	MT784887.1_Taenia_hydatigena_haplogroup_B__5-3_mitochondrion__complete_genome	B
MT784885.1	MT784885.1_Taenia_hydatigena_haplogroup_B__7-3_mitochondrion__complete_genome	B
MT784895.1	MT784895.1_Taenia_hydatigena_haplogroup_B__2-3_mitochondrion__complete_genome	B
MT784888.1	MT784888.1_Taenia_hydatigena_haplogroup_B__M-2_mitochondrion__complete_genome	B
MT784881.1	MT784881.1_Taenia_hydatigena_haplogroup_A__LTH-1_mitochondrion__complete_genome	A
MT784875.1	MT784875.1_Taenia_hydatigena_haplogroup_A__7-4_mitochondrion__complete_genome	A
FJ518620.1	FJ518620.1_Taenia_hydatigena_mitochondrion__complete_genome	A
NC_12896.1	NC_012896.1_Taenia_hydatigena_mitochondrion__complete_genome	A
GQ228819.1	GQ228819.1_Taenia_hydatigena_mitochondrion__complete_genome	A
MT784873.1	MT784873.1_Taenia_hydatigena_haplogroup_A__4-2_mitochondrion__complete_genome	A
MT784894.1	MT784894.1_Taenia_hydatigena_haplogroup_A__7-TH_mitochondrion__complete_genome	A
MT784880.1	MT784880.1_Taenia_hydatigena_haplogroup_A__M-6_mitochondrion__complete_genome	A
MT784879.1	MT784879.1_Taenia_hydatigena_haplogroup_A__MQ2_mitochondrion__complete_genome	A
MT784896.1	MT784896.1_Taenia_hydatigena_haplogroup_A__2-4_mitochondrion__complete_genome	A
MT784877.1	MT784877.1_Taenia_hydatigena_haplogroup_A__8-3_mitochondrion__complete_genome	A
MT784874.1	MT784874.1_Taenia_hydatigena_haplogroup_A__38_mitochondrion__complete_genome	A
MT784872.1	MT784872.1_Taenia_hydatigena_haplogroup_A__6_mitochondrion__complete_genome	A
MT784871.1	MT784871.1_Taenia_hydatigena_haplogroup_A__Q9_mitochondrion__complete_genome	A
MT784878.1	MT784878.1_Taenia_hydatigena_haplogroup_A__MQ5_mitochondrion__complete_genome	A
MT784876.1	MT784876.1_Taenia_hydatigena_mitochondrion__complete_genome	A
